# A functionally conserved *STORR* gene fusion in *Papaver* species that diverged 16.8 million years ago

**DOI:** 10.1101/2021.10.11.463683

**Authors:** Theresa Catania, Yi Li, Thilo Winzer, David Harvey, Fergus Meade, Anna Caridi, Tony R. Larson, Zemin Ning, Ian A Graham

## Abstract

The *STORR* gene fusion event is considered a key step in the evolution of benzylisoquinoline alkaloid (BIA) metabolism in opium poppy as the resulting bi-modular protein performs the isomerization of (*S*)- to (*R*)-reticuline which is required for morphinan biosynthesis. Our previous analysis of the opium poppy genome suggested the *STORR* gene fusion event occurred before a whole genome duplication event 7.2 million years ago. Here we use a combination of phylogenetic, transcriptomic, metabolomic, biochemical and genomic analysis to investigate the origin of the STORR gene fusion across the Papaveraceae family. The pro-morphinan/morphinan subclass of BIAs was present in a subset of 10 *Papaver* species including *P. somniferum* (opium poppy) and this correlated with the presence of the STORR gene fusion with one important exception. *P. californicum* does not produce morphinans but it does contain a STORR gene fusion that epimerizes (*S*)- to (*R*)-reticuline when heterologously expressed in yeast. The high similarity of the amino acid sequence linking the two modules of STORR along with phylogenetic gene tree analysis strongly suggests the gene fusion occurred only once and between 17-25 million years ago before the separation of *P. californicum* from the other *Papaver* species. We discovered that the most abundant BIA in *P. californicum* is (*R*)-glaucine, a member of the aporphine subclass of BIAs. Only the (*S*) isomer of this compound has previously been reported from nature. These results lead us to conclude that the function of the STORR gene fusion is not exclusive to morphinan production in the Papaveraceae.
