## Supplementary material for "A functionally conserved *STORR* gene fusion in *Papaver* species that diverged 16.8 million years ago": Tables S1 - S9

### Sheet: S1 plant material
Table S1: plant material, origins and main metabolites identified from latex and capsule extractions
Species	source	collected from	Accession/Voucher number	Major metabolite latex	Major metabolite capsule
Papaver dubium ssp. lecoqii	Bonn Botanic Garden	Germany	DE-0-BONN-23719	C19H31N2O12	C22H29N3O9
Papaver armeniacum	Ornamental plant germplasm center	Armenia	W6 23866 ARM 113	N methyl coclaurine	N methyl coclaurine
Papaver triniifolum	B and T	Paguignan,France	63504	C18H18NO3	C21H16N2
Papaver bracteaum	Ornamental plant germplasm center	Iran	PI 374817 Voucher No. 793	Thebaine	Thebaine
Papaver orientale	Ornamental plant germplasm center	Iran	PI 253164	Thebaine	oripavine
Papaver atlanticum	Bonn Botanic Garden	unkown	xx-0-BONN-3315	Protopine	Rhoeadine
Papaver californicum	Rancho Santa Ana BG	California	#21716	Glaucine	Glaucine
Papaver nudicaule	Ornamental plant germplasm center	Mongolia	W6 18131 E94216	C19H26NO4	C22H24N2O (mz332.18)
Papaver pavoninum	GBIS_IPK_Gatersleben	Netherlands	PAP 546	C16H23N2O5	C19H21N3O2 (mz323.16)

### Sheet: S2 capsule and latex data
Table S2: Metabolite analysis results for promorphinan and morphinan compounds
		Reticuline		Salutaridine		Salutaridinol		Salutaridinol 7-O- acetate		Thebaine		Oripaveine		Codeine		Morphine
		M330.1715		M328.1561		M330.1718		M372.1823		M312.1609		M298.1453		M300.1608		M286.1454
		Latex	Capsule	Latex	Capsule	Latex	Capsule	Latex	Capsule	Latex	Capsule	Latex	Capsule	Latex	Capsule	Latex	Capsule
Papaver dubium	Average	0	0	0	0	0	0	0	0	0	0	0	0	0	0	0	0
	Stdev	0	0	0	0	0	0	0	0	0	0	0	0	0	0	0	0
Papaver armeniacum	Average	0.077	0	16.406	0.008	0	0	0	0	0	0	0	0	0	0	0	0
	Stdev	0.056	0	8.255	0	0	0	0	0	0	0	0	0	0	0	0	0
Papaver triniifolium	Average	0.051	0	2.687	0.01	0	0	0	0	0	0	0	0	0	0	0	0
	Stdev	0.072	0	0.664	0	0	0	0	0	0	0	0	0	0	0	0	0
Papaver bracteatum	Average	0.018	0	0.023	0	0	0	0	0	89.818	1.467	0	0	0	0	0	0
	Stdev	0.014	0	0.017	0	0	0	0	0	7.126	0.257	0	0	0	0	0	0
Papaver orientale	Average	0.289	0	3.288	0	0	0	0	0	44.724	0.114	31.048	0.373	0	0	0	0
	Stdev	0.409	0	4.388	0	0	0	0	0	13.857	0.03	22.108	0.156	0	0	0	0
papver atlanticum	Average	0.187	0	0	0	0	0	0	0	0	0	0	0	0	0	0	0
	Stdev	0.021	0	0	0	0	0	0	0	0	0	0	0	0	0	0	0
Papaver californicum	Average	0	0.016	0	0	0	0	0	0	0	0	0	0	0	0	0	0
	Stdev	0	0.004	0	0	0	0	0	0	0	0	0	0	0	0	0	0
Papaver nudicaule	Average	0	0	0	0	0	0	0	0	0	0	0	0	0	0	0	0
	Stdev	0	0	0	0	0	0	0	0	0	0	0	0	0	0	0	0
Papaver pavoninum	Average	0	0	0	0	0	0	0	0	0	0	0	0	0	0	0	0
	Stdev	0	0	0	0	0	0	0	0	0	0	0	0	0	0	0	0
n=3
Latex = percentage of total alkaloids
Capsule =Alkaloid content as Percentage of capsule DW

### Sheet: S3 RNAseq_assemblies
Table S3: RNAseq assemblies of poppy species
	P. pavoninum	P. nudicaule	P. californicum	P. atlanticum	P. orientale	P. bracteatum	P. triniifolium	P. armeniacum	P. dubium
Tissue	leaf	leaf	leaf	leaf	leaf	leaf	leaf	leaf	leaf
Plant age (days)	41	74	42	61	79	79	192	74	61
Number of Illumina Paired-end Reads (x2)	25671703	22080330	46031731	18482762	19743044	26709730	23365920	19974366	22411638
Read length (bp)	150	150	150	150	150	150	150	150	150
Total trinity 'genes'	109569	158235	118497	104318	174680	140779	113510	109308	139011
Total trinity transcripts	166330	238918	217245	165620	265609	220873	174915	172650	214565
Average contig length (bp)	592	537	986	630	509	587	628	626	542
Contig prefix	Ppa_	Pnu_	Pca_	Pat_	Por_	Pbr_	Ptr_	Par_	Pdu_

### Sheet: S4 Reference_list_of_BIA_genes 
Table S4: List of query sequences used to identify BIA biosynthetic pathway genes from transcriptomic datasets and draft genome assemblies
Gene ID	Accession number	Gene description	BIA Pathway(s)
NCS	AAX56303.1	S-norcoclaurine synthase 1	(S)-Reticuline (precursor of berberine, sanguinarine, noscapine and morphinans)	1
6OMT	AAP45315.1	Norcoclaurine 6-O-methyltransferase	(S)-Reticuline (precursor of berberine, sanguinarine, noscapine and morphinans)	2
CNMT	AAP45316.1	Coclaurine N-methyltransferase	(S)-Reticuline (precursor of berberine, sanguinarine, noscapine and morphinans)	3
CYP80B1	AAF61400.1	(S)-N-methylcoclaurine 3'-hydroxylase	(S)-Reticuline (precursor of berberine, sanguinarine, noscapine and morphinans)	4
4OMT(4OMT1/4OMT2)	AAP45313.1/AAP45314.1	3'-hydroxy-N-methylcoclaurine 4'-O-methyltransferase 2	(S)-Reticuline (precursor of berberine, sanguinarine, noscapine and morphinans)	5
BBE	AAC61839.1	Berberine bridge enzyme	berberine , sanguinarine, noscapine	6
CFS	ADB89213.1	Cheilanthifoline synthase	sanguinarine	7
SPS	ADB89214.1	Stylopine synthase	sanguinarine	8
TNMT	AAY79177.1	(S)-tetrahydroprotoberberine-cis-N-methyltransferase	sanguinarine, noscapine	9
MSH	AGC92398.1	(S)-cis-N-methylstylopine 14-hydroxylase	sanguinarine	10
P6H	AGC92397.1	Protopine 6-hydroxylase	sanguinarine	11
CYP719A21	AFB74615.1	Canadine synthase	noscapine	13
PSMT1	AFB74611.1	O-methyltransferase 1	berberine , noscapine	14
CYP82Y1	AFB74617.1	Cytochrome P450, CYP82Y1	noscapine	15
CYP82X2	AFB74616.1	Cytochrome P450, CYP82X2	noscapine	16
PSAT1	AFB74620.1	Acetyltransferase 1	noscapine	17
CYP82X1	AFB74614.1	Cytochrome P450, CYP82X1	noscapine	18
PSMT2	AFB74612.1	O-methyltransferase 2	noscapine	19
PSMT3	AFB74613.1	O-methyltransferase 3	noscapine	20
PSCXE1	AFB74618.1	Carboxylesterase 1	noscapine	21
PSSDR1	AFB74619.1	Short-chain dehydrogenase/reductase	noscapine	22
STORR	AKN63431.1	(S)-to-(R)-reticuline P450-oxidoreductase	morphinans	23
SALSYN (CYP719B1)	ABR14720.1	Salutaridine synthase	morphinans	24
SALR	ABC47654.1	Salutaridine reductase	morphinans	25
SALAT	AAK73661.1	Salutaridinol 7-O-acetyltransferase	morphinans	26
THS2	AWQ63980.1	Thebaine synthase	morphinans	27

### Sheet: S5 BIA_genes_in_Papaver_species
Table S5: Presence of selected orthologous BIA biosynthetic genes in transcriptomic datasets and genome assemblies of Papaver species (Supplementary Dataset 1)
	P. pavoninum	P. nudicaule	P. nudicaule (Genome)	P. californicum	P. californicum (Genome)	P. altanticum	P. atlanticum (Genome)	P. orientale	P. bracteatum	P. bracteatum (Genome)	P. triniifolium	P. armeniacum	P. armeniacum (Genome)	P. somniferum (HN1, genome)	P. dubium
NCS		Pnu_c45079_g2_i1	+	Pca_TRINITY_DN18392_c0_g1_i1	+	Pat_c33181_g1_i3	+	Por_c43817_g1_i1	Pbr_c28236_g2_i2	+	Ptr_c34808_g1_i1	Par_c27622_g3_i1	+	+	Pdu_c29677_g2_i2
6OMT		Pnu_c50693_g1_i1	+	Pca_TRINITY_DN182_c1_g2_i4	+	Pat_c19346_g1_i2	+	Por_c35702_g1_i1	Pbr_c21065_g1_i2	+	Ptr_c35419_g2_i1	Par_c22934_g1_i1	+	+	Pdu_c32757_g1_i1
CNMT		Pnu_c49398_g1_i1	+	Pca_TRINITY_DN14532_c0_g1_i3	+	Pat_c23107_g1_i2	+	Por_c52699_g1_i2	Pbr_c28136_g1_i1	+	Ptr_c5952_g1_i1	Par_c37271_g1_i1	+	+
CYP80B1		Pnu_c53666_g2_i4	+	Pca_TRINITY_DN36732_c0_g1_i2	+	Pat_c45070_g1_i1	+	Por_c44144_g2_i1	Pbr_c33168_g1_i1	+	Ptr_c32430_g1_i1	Par_c39418_g2_i1	+	+	Pdu_c48941_g1_i1
4OMT	Ppa_c27690_g1_i1	Pnu_c54622_g1_i7	+	Pca_TRINITY_DN20440_c0_g4_i1	+	Pat_c12815_g1_i1	+	Por_c50376_g1_i1	Pbr_c7980_g1_i1	+	Ptr_c32723_g1_i2	Par_c27586_g1_i1	+	+
BBE		Pnu_c55138_g2_i5	+	Pca_TRINITY_DN70634_c0_g1_i1	+	Pat_c18536_g1_i1	+	Por_c50342_g1_i1	Pbr_c45010_g1_i3	+	Ptr_c36782_g1_i2	Par_c39416_g1_i2	+	+
CFS		Pnu_c45817_g1_i1	+		+	Pat_c27072_g1_i1	+	Por_c46926_g2_i1		+	Ptr_c13501_g1_i2		+	+
SPS		Pnu_c48423_g1_i8	+		+	Pat_c34412_g1_i3	+	Por_c43303_g1_i2	Pbr_c120288_g1_i1	+			+	+
TNMT		Pnu_c51404_g1_i2	+	Pca_TRINITY_DN69128_c0_g1_i1	+	Pat_c35024_g5_i1	+	Por_c52629_g3_i2	Pbr_c32804_g1_i1	+	Ptr_c36888_g1_i1	Par_c34579_g1_i3	+	+
MSH		Pnu_c51942_g1_i3	+		+	Pat_c23964_g1_i1	+	Por_c49980_g2_i3	Pbr_c38445_g1_i2	+	Ptr_c39855_g1_i3	Par_c19507_g1_i1	+	+	Pdu_c96614_g1_i1
P6H		Pnu_c19781_g1_i2	+		+		+	Por_c35030_g1_i3		+			+	+
9OMT		Pnu_c50372_g1_i3	+	Pca_TRINITY_DN29873_c0_g1_i1	+		-		Pbr_c36525_g1_i1	-	Ptr_c36508_g1_i1	Par_c33130_g1_i1	+	+	Pdu_c13499_g1_i2
CYP719A21		Pnu_c51429_g1_i3	+		-		-		Pbr_c51795_g1_i1	-	Ptr_c40355_g1_i2	Par_c31271_g1_i1	+	+	Pdu_c36265_g1_i5
PSMT3			-		-		-			-	Ptr_c98941_g1_i1	Par_c19997_g1_i1	+	+
CYP82Y1		Pnu_c52195_g1_i5	+		-		+			+	Ptr_c34673_g1_i1	Par_c34116_g1_i1	+	+
PSMT2			-		-		-			-	Ptr_c2782_g1_i1	Par_c30871_g1_i2	-	+
PSAT1			-		-		-			-	Ptr_c37012_g1_i4	Par_c36454_g1_i5	+	+
CYP82X2		Pnu_c54954_g2_i2	+		-		-			-	Ptr_c41184_g1_i2	Par_c28721_g1_i2	+	+
CYP82X1		Pnu_c37280_g1_i2	+		+		-			-	Ptr_c36328_g1_i1	Par_c39178_g1_i2	+	+
PSCXE1			-		-		-			-	Ptr_c37813_g1_i3	Par_c36757_g1_i4	+	+
PSSDR1		Pnu_c36761_g1_i3(??)	+??		+??		-			+??	Ptr_c32559_g1_i2	Par_c91731_g1_i1	+	+
STORR			-	Pca_TRINITY_DN1111_c0_g1_i3	+		-	Por_c53289_g1_i4	Pbr_c40038_g1_i1	+		Par_c33669_g1_i1	+	+
SALSYN (CYP719B1)			-		-		-	Por_c54856_g1_i3	Pbr_c34114_g1_i1	+	Ptr_c34457_g1_i1	Par_c33168_g1_i1	+	+
SALR			-		-		-	Por_c56693_g3_i1	Pbr_c20565_g1_i1	+			-	+
SALAT			-		-		-		Pbr_c40153_g1_i3	+			-	+
THS2			-		-		-	Por_c42204_g1_i1	Pbr_c30828_g1_i1	+			-	+

### Sheet: S6 list of COS genes
Table S6: List of eight conserved ortholog sets (COS) genes from the RNAseq assemblies of nine Papaver species as well as annotated genome assembles of four other Ranuculales species, A. coerulea, E. californica, M. cordata and P. somniferum (Supplementary Dataset 2)
	P. pavoninum	P. nudicaule	P. californicum	P. atlanticum	P. orientale	P. bracteatum	P. triniifolium	P. armeniacum	P. somniferum	P. dubium	A. coerulea	E. californica	M. cordata
Agt1	Ppa_c14011_g1_i1	Pnu_c42321_g1_i1	Pca_TRINITY_DN805_c0_g1_i13	Pat_c8785_g1_i1	Por_c44419_g1_i1	Pbr_c5449_g1_i1	Ptr_c4523_g1_i1	Par_c18822_g1_i1	PS0919200.1	Pdu_c37367_g1_i1	PIA48213.1	Eca_sc002690.1_g1690.1	OVA09444.1
AroB	Ppa_c29084_g1_i1	Pnu_c44458_g1_i1	Pca_TRINITY_DN2121_c0_g1_i1	Pat_c23141_g1_i1	Por_c48498_g1_i2	Pbr_c21965_g1_i1	Ptr_c26222_g1_i1	Par_c5571_g1_i1	PS0624870.1	Pdu_c34912_g2_i1	PIA31892.1	Eca_sc001139.1_g2710.1	OVA19598.1
At103	Ppa_c18053_g1_i1	Pnu_c41539_g1_i1	Pca_TRINITY_DN3782_c0_g2_i3	Pat_c12751_g1_i1	Por_c49245_g1_i1	Pbr_c49641_g1_i1	Ptr_c20176_g1_i1	Par_c28985_g3_i1	PS0934400.1	Pdu_c33183_g1_i1	PIA48687.1	Eca_sc194615.1_g1740.1	OVA13800.1
ChlP	Ppa_c17955_g1_i1	Pnu_c53611_g1_i1	Pca_TRINITY_DN882_c0_g3_i2	Pat_c64005_g1_i1	Por_c54793_g1_i1	Pbr_c20508_g1_i1	Ptr_c23889_g1_i1	Par_c33794_g1_i1	PSUN36800.1	Pdu_c39955_g1_i1	PIA62715.1	Eca_sc002150.1_g1300.1	OVA09813.1
Eif3E	Ppa_c36589_g1_i1	Pnu_c51577_g1_i2	Pca_TRINITY_DN17491_c0_g1_i2	Pat_c8804_g1_i1	Por_c50471_g1_i2	Pbr_c12083_g1_i1	Ptr_c28012_g1_i1	Par_c31839_g1_i1	PS0149380.1	Pdu_c36930_g2_i1	PIA48328.1	Eca_sc194760.1_g2160.1	OVA12941.1
GbssI	Ppa_c19393_g1_i1	Pnu_c46969_g1_i1	Pca_TRINITY_DN3397_c0_g1_i11	Pat_c12579_g1_i1	Por_c59766_g2_i1	Pbr_c52348_g1_i1	Ptr_c19836_g1_i2	Par_c91557_g1_i1	PS0814490.1	Pdu_c27554_g1_i1	PIA34528.1	Eca_sc002013.1_g0590.1	OVA04705.1
Hmgs	Ppa_c31681_g1_i1	Pnu_c48920_g2_i1	Pca_TRINITY_DN5888_c0_g1_i2	Pat_c1543_g1_i1	Por_c52524_g1_i1	Pbr_c37327_g1_i1	Ptr_c14855_g1_i1	Par_c21336_g1_i1	PS0403850.1	Pdu_c38849_g1_i1	PIA49717.1	Eca_sc194483.1_g1080.1	OVA12377.1
Nia	Ppa_c36353_g1_i3	Pnu_c54090_g1_i2	Pca_TRINITY_DN1830_c0_g1_i1	Pat_c18416_g1_i1	Por_c55953_g1_i1	Pbr_c39067_g2_i1	Ptr_c26044_g1_i1	Par_c14618_g1_i1	PS0312620.1	Pdu_c45852_g1_i1	PIA47304.1	Eca_sc194756.1_g0980.1	OVA08942.1

### Sheet: S7 % ID matrix between STORR...
Table S7: Percentage identity matrix between pairs of STORR homologs in Papaver species (Supplementary Dataset 3&4)
Nucleotides (EMBOSS Matcher)
	Pca_STORR	Pbr_STORR	Por_STORR	Par_STORR	Pso_STORR
Pca_STORR	100
Pbr_STORR	90.1	100
Por_STORR	90.1	99.7	100
Par_STORR	90.8	96	96	100
Pso_STORR	90.5	96	96	96.1	100
Amino acids (EMBOSS Matcher)
	Pca_STORR	Pbr_STORR	Por_STORR	Par_STORR	Pso_STORR
Pca_STORR	100
Pbr_STORR	87.7	100
Por_STORR	87.9	99.4	100
Par_STORR	88	95	95.1	100
Pso_STORR	88.1	94.8	94.9	94.5	100

### Sheet: S8 genome assemblies
Table S8: Summary of drfat genome assemblies
10X assemblies:
	P. bracteatum	P. armeniacum	P. nudicaule	P. californicum	P. atlanticum	P.somniferum
Estimated genome size by GenomeScope (Gb)	2.2	NA	1.4	1.3	1.0	2.9
Estimated heterozygosity by GenomeScope (%)	0.962	NA	2.41	0.118	0.58	0.1?
Assembled genome size (Gb)	2.4	0.9	1.6	1.4	1.0	2.7
MOL LEN (kb)	22.67	NA	150.14	48.77	29.07
Contig N50 (kb)	23.3	2.8	5.7	65.0	105.3	1770
Scaffold N50 (bp)	46,254	2772	7,054	4,379,853	3,415,135
Scaffold N50 (n)	8,125	103663	56,859	78	75
Scaffold N90 (bp)	3695	1178	1807	16034	10177
Scaffold N90 (n)	99780	305237	231868	2653	2284
Largest scaffold (bp)	2193222	64989	417943	29399456	31970549	270
Total number of scaffolds	223094	383854	353025	35487	27327
ONT assemblies:
	P. bracteatum	P. armeniacum
Total number of raw reads	7079550	4465746
Total length of raw reads (bp)	94832765728	99209221465
Average length of raw reads (bp)	13395.3	22215.6
Raw read N50 (bp)	28498	36377
Assembled genome size (Gb)	2.2	3
Contig N50 (bp)	1457509	327673
Contig N50 (n)	403	2485
Contig N90 (bp)	263475	68839
Contig N90 (n)	1673	10219
Largest contig (kb)	9940	3582
Total number of contigs	5423	19539

### Sheet: S9 Synteny analysis
Table S9: Synteny analysis of STORR-containing contigs/scaffolds between opium poppy and other Papaver species
Genes corresponding to members of the BIA gene cluster or surrounding regions are in bold, and members in the BIA gene clusters highlighted in colour
annotation_id	swissprot_tophit_id	swissprot_tophit	swissprot_E_value	PSv6_tophit_id	PSv6_E_value	contig_pos_start	contig_pos_end	CDS_length	query_genome_orientation	PSv6(orientation)	PSv6(Gene ID)	Gene name
Pbr_flye_v1-2_c2915_fh_014	sp|P05522|GUN1_PERAE	Endoglucanase 1 OS=Persea americana GN=CEL1...	0	PS1126220.1	0	59383	62707	1740	-	-	PS1126220.1
Pbr_flye_v1-2_c2915_fh_016	sp|P82403|RR6_SPIOL	30S ribosomal protein S6 alpha, chloroplasti...	3e-57	PS1126240.1/PSUN63170.1	0	64306	65676	615	-	-	PS1126240.1
Pbr_flye_v1-2_c2915_fh_017	sp|Q9YD25|RL31_AERPE	50S ribosomal protein L31e OS=Aeropyrum per...	0.37	PS0620820.1	0	66013	66516	504	+
Pbr_flye_v1-2_c2915_fh_026	sp|Q9LQL5|FB30_ARATH	Putative F-box protein At1g32420 OS=Arabido...	4e-11	PSUN86480.1	1e-133	91871	93859	1365	-
Pbr_flye_v1-2_c2915_fh_058	sp|Q9LV12|FB299_ARATH	Putative F-box protein At5g62660 OS=Arabid...	8e-18	PSUN86480.1	1e-131	275467	279136	1974	-
Pbr_flye_v1-2_c2915_fh_062	sp|Q9XED8|ARFI_ARATH	Auxin response factor 9 OS=Arabidopsis thal...	0	PS1126260.1/PSUN63140.1	0	297260	302936	2361	-	-	PS1126260.1
Pbr_flye_v1-2_c2915_fh_065	sp|Q9ZPY7|XPO2_ARATH	Exportin-2 OS=Arabidopsis thaliana GN=CAS P...	0	PS1126270.1/PSUN63130.1	0	324079	327039	2961	-	-	PS1126270.1
Pbr_flye_v1-2_c2915_fh_066	sp|P52410|KASC1_ARATH	3-oxoacyl-[acyl-carrier-protein] synthase ...	1e-175	PS1126290.1	0	328925	331266	1431	-	-	PS1126290.1
Pbr_flye_v1-2_c2915_fh_078	sp|C3SBU4|TNMT2_PAPBR	Probable (S)-tetrahydroprotoberberine N-me...	1e-159	PS1126300.1/PS1126320.1	0	372388	374870	1086	-	-	PS1126300.1
Pbr_flye_v1-2_c2915_fh_087	sp|Q9SQ67|COR14_PAPSO	NADPH-dependent codeinone reductase 1-4 OS...	1e-128	PS1126560.1	0	420795	424064	2778	+	+	PS1126560.1	STORR
Pbr_flye_v1-2_c2915_fh_098	sp|Q9LEL6|6OMT_COPJA	(RS)-norcoclaurine 6-O-methyltransferase OS...	1e-56	PS1126590.1	0	473439	477723	2229	+	+	PS1126590.1
Pbr_flye_v1-2_c2915_fh_106	sp|B1NF18|C719B_PAPSO	Salutaridine synthase OS=Papaver somniferu...	0	PS1126580.1/PSUN63120.1	0	511417	512928	1512	+	+	PS1126580.1	SALSYN (CYP719B1)
Pbr_flye_v1-2_c2915_fh_126	sp|A4UHT7|SALR_PAPBR	Salutaridine reductase OS=Papaver bracteatu...	1e-167	PS1126620.1/PSUN63100.1	0	582049	583466	936	-	-	PS1126620.1	SALR
Pbr_flye_v1-2_c2915_fh_140	sp|O49396|C82C3_ARATH	Cytochrome P450 82C3 OS=Arabidopsis thalia...	5e-59	PSUN09520.1	0	643935	645131	966	-
Pbr_flye_v1-2_c2915_fh_151	sp|Q94FT4|SALAT_PAPSO	Salutaridinol 7-O-acetyltransferase OS=Pap...	0	PS1126610.1/PSUN63110.1	0	696210	697634	1425	-	-	PS1126610.1	SALAT
Pbr_flye_v1-2_c2915_fh_153	sp|A4UHT7|SALR_PAPBR	Salutaridine reductase OS=Papaver bracteatu...	1e-176	PS1126620.1/PSUN63100.1	0	709214	710624	936	+	+	PS1126620.1	SALR
Pbr_flye_v1-2_c2915_fh_156	sp|Q06395|ML149_PAPSO	Major latex protein 149 OS=Papaver somnife...	4e-44	PS1126625.1/PSUN63090.1	0	724149	726627	750	+	+	PS1126625.1	THS
Pbr_flye_v1-2_c2915_fh_168	sp|Q9FZ95|PUP3_ARATH	Purine permease 3 OS=Arabidopsis thaliana G...	1e-84	PS1126490.1	0	769337	770619	1143	-	-	PS1126490.1
Pbr_flye_v1-2_c2915_fh_173	sp|A6QP05|DHR12_BOVIN	Dehydrogenase/reductase SDR family member ...	6e-39	PS1126640.1/PSUN63070.1	0	787097	788793	1032	-	-	PS1126640.1
Pbr_flye_v1-2_c2915_fh_174	sp|Q9SZ46|C82C4_ARATH	Cytochrome P450 82C4 OS=Arabidopsis thalia...	1e-119	PS1126650.1	0	789225	790880	1566	+	+	PS1126650.1
Pbr_flye_v1-2_c2915_fh_177	sp|Q9SZ46|C82C4_ARATH	Cytochrome P450 82C4 OS=Arabidopsis thalia...	1e-129	PS1126660.1/PSUN63040.1	0	807535	809264	1575	+	+	PS1126660.1	MSH
Pbr_flye_v1-2_c2915_fh_179	sp|Q9LYT3|TT12_ARATH	Protein TRANSPARENT TESTA 12 OS=Arabidopsis...	2e-77	PS1126680.1/PSUN83630.1	0	810825	812992	1503	-	-	PS1126680.1
Pbr_flye_v1-2_c2915_fh_181	sp|P19775|TRA6_STAAU	Transposase for insertion sequence element ...	6e-05	PSUN92700.1	0	815214	817385	2007	+
Pbr_flye_v1-2_c2915_fh_182	sp|O59773|EAF_SCHPO	Chromatin modification-related protein vid21...	0.0006	PS0308450.1	0	818185	822534	2433	-
Pbr_flye_v1-2_c2915_fh_194	sp|P37707|B2_DAUCA	B2 protein OS=Daucus carota PE=2 SV=1	4e-79	PS1126690.1/PSUN63030.1	0	872101	873356	1014	+	+	PS1126690.1
Pbr_flye_v1-2_c2915_fh_195	sp|Q9FNF2|SSY1_ARATH	Starch synthase 1, chloroplastic/amyloplast...	0	PS1126700.1/PSUN63020.1	0	873761	878074	1938	-	-	PS1126700.1
Pbr_flye_v1-2_c2915_fh_198	sp|Q9SF32|IQD1_ARATH	Protein IQ-DOMAIN 1 OS=Arabidopsis thaliana...	6e-16	PS1126710.1/PSUN63010.1	0	887335	889765	1428	-	-	PS1126710.1
Pbr_flye_v1-2_c2915_fh_200	sp|Q03460|GLSN_MEDSA	Glutamate synthase [NADH], amyloplastic OS=...	0.72	PS1126720.1	0	910291	920620	4431	+	+	PS1126720.1
Pbr_flye_v1-2_c2915_fh_201	sp|Q7XA40|RGA3_SOLBU	Putative disease resistance protein RGA3 OS...	1e-104	PS1126730.1	0	926160	930314	3405	+	+	PS1126730.1
Pbr_flye_v1-2_c2915_fh_222	sp|Q96MB7|HARB1_HUMAN	Putative nuclease HARBI1 OS=Homo sapiens G...	1e-07	PS0932640.1	0	1021849	1024986	1974	-
Pbr_flye_v1-2_c2915_fh_225	sp|Q7XA40|RGA3_SOLBU	Putative disease resistance protein RGA3 OS...	1e-105	PS1126730.1	0	1042575	1049395	4203	+	+	PS1126730.1
Pbr_flye_v1-2_c2915_fh_236	sp|Q93YV9|SKIP8_ARATH	F-box protein SKIP8 OS=Arabidopsis thalian...	3e-20	PS1126740.1/PSUN62990.1/PSUN62980.1	1e-122	1094420	1095897	630	-	-	PS1126740.1
Pbr_flye_v1-2_c2915_fh_253	sp|Q93YV9|SKIP8_ARATH	F-box protein SKIP8 OS=Arabidopsis thalian...	4e-75	PS1126740.1/PSUN62980.1	0	1141904	1145339	1008	-	-	PS1126740.1
Pbr_flye_v1-2_c2915_fh_254	sp|P28769|TCPA_ARATH	T-complex protein 1 subunit alpha OS=Arabid...	1e-14	PS0109470.1	1e-135	1146668	1151072	1239	+
Par_flye_v1-0_c11585_fh_007	sp|Q9XED8|ARFI_ARATH	Auxin response factor 9 OS=Arabidopsis thal...	0	PS1126260.1/PSUN63140.1	0	46878	52138	2508	-	-	PS1126260.1
Par_flye_v1-0_c11585_fh_008	sp|Q9ZPY7|XPO2_ARATH	Exportin-2 OS=Arabidopsis thaliana GN=CAS P...	0	PS1126270.1/PSUN63130.1	0	65632	68593	2859	-	-	PS1126270.1
Par_flye_v1-0_c11585_fh_012	sp|P52410|KASC1_ARATH	3-oxoacyl-[acyl-carrier-protein] synthase ...	1e-176	PS1126290.1	0	93775	96200	1431	-	-	PS1126290.1
Par_flye_v1-0_c11585_fh_015	sp|Q8P3N0|RSMG_XANCP	Ribosomal RNA small subunit methyltransfera...	2.3	PSUN20000.1	1e-172	106075	110866	1878	-
Par_flye_v1-0_c11585_fh_022	sp|C3SBU4|TNMT2_PAPBR	Probable (S)-tetrahydroprotoberberine N-me...	0	PS1126300.1/PS1126320.1	0	139172	144373	2238	-	-	PS1126300.1
Par_flye_v1-0_c11585_fh_038	sp|Q9SQ67|COR14_PAPSO	NADPH-dependent codeinone reductase 1-4 OS...	1e-132	PS1126560.1	0	216738	221769	2814	+	+	PS1126560.1	STORR
Par_flye_v1-0_c11585_fh_054	sp|B1NF18|C719B_PAPSO	Salutaridine synthase OS=Papaver somniferu...	0	PS1126580.1/PSUN63120.1	0	271794	273305	1512	+	+	PS1126580.1	SALSYN (CYP719B1)
Par_flye_v1-0_c40428_fh_002	sp|Q9SQ67|COR14_PAPSO	NADPH-dependent codeinone reductase 1-4 OS...	1e-132	PS1126560.1	0	11272	14501	2646	+	+	PS1126560.1	STORR
Par_flye_v1-0_c40428_fh_021	sp|B1NF18|C719B_PAPSO	Salutaridine synthase OS=Papaver somniferu...	0	PS1126580.1/PSUN63120.1	0	80011	81521	1434	+	+	PS1126580.1	SALSYN (CYP719B1)
Pca_10x_v1-0_sc141675_fh_007	sp|Q9SQ67|COR14_PAPSO	NADPH-dependent codeinone reductase 1-4 OS...	1e-132	PS1126560.1	0	35674	38734	2454	+	+	PS1126560.1	STORR
